# Persistent ECM Scarring Reprograms Intestinal Stem Cells to Drive Chronic Inflammation

**DOI:** 10.1101/2025.06.08.658481

**Authors:** Idan Adir, Carmel Sochen, Aviya Habshush Menachem, Sacha Lebon, Barak Toval, Vladyslav Holiar, Natalia Davidzohn, Tomer-Meir Salame, Irit Rosenhek-Goldian, Simonas Savickas, Fabio Sabino, Inna Solomonov, Ulrich Auf dem Keller, Moshe Biton, Irit Sagi

## Abstract

Tissue regeneration is conventionally viewed as a return to homeostasis. Here, we uncover that the extracellular matrix (ECM) in the colon undergoes a lasting pathological reprogramming following inflammation, forming a remodeled niche—modECM—that persistently disrupts intestinal stem cell (ISC) identity. Using temporal multi-omics, biomechanical profiling, and spatial fate mapping in murine colitis models, we show that modECM, characterized by Collagen XVIII accumulation and immune-driven proteolysis, redirects ISCs toward a wound-associated, squamous-like epithelial state with pro-inflammatory transcriptional signatures. Ex vivo, modECM alone reprograms ISC fate by suppressing Wnt signaling and activating immune recruitment pathways. In vivo, modECM-rich zones sustain T cell infiltration and KRT14⁺ epithelial cell emergence from Lgr5⁺ progenitors. This aberrant epithelial program is mirrored in inflamed rectal biopsies from ulcerative colitis patients. Our findings redefine the ECM as a long-lived instructive compartment that encodes injury memory and promotes maladaptive regeneration, positioning it as a potential therapeutic target in chronic inflammatory disease.
