## Supplementary material for "Persistent ECM Scarring Reprograms Intestinal Stem Cells to Drive Chronic Inflammation": Table S1 - DSS2 whole tissue proteomics only segnificant D38 vs Healthy

### Sheet: D38vsHealthy
Row.names	FC.H.D38	Pv.H.D38	FDR.H.Day38
Akr1c13	-0.477194	8.02869e-05	0.0210122
Capg	1.36532	4.36114e-05	0.0210122
Fabp5	0.954136	2.40458e-05	0.0210122
Hcls1	2.47185	7.48835e-05	0.0210122
Hist1h3d; Hist1h3f; Hist2h3c1; Hist2h3b; Hist2h3c2; Hist1h3c; Hist1h3e; Hist1h3b	1.03692	4.56212e-05	0.0210122
Hmgb2	1.03131	6.84834e-05	0.0210122
Sh3bgrl3	1.34047	6.56197e-05	0.0210122
Actr3	0.52946	0.000153968	0.0232528
Arpc4	0.588382	0.000149029	0.0232528
Ctss	1.50898	0.000165003	0.0232528
Myh9	0.643594	0.000141291	0.0232528
2008-09-01	0.379007	0.000123339	0.0232528
Set	0.51926	0.000102211	0.0232528
Gcat	0.484405	0.000196296	0.0242672
Glrx3	0.304121	0.000198694	0.0242672
Itpr3	0.464162	0.000231723	0.0265323
Ptpn6	0.852263	0.000255213	0.0275029
Prpf19	0.469207	0.000282044	0.0287058
Hist1h1c	0.598634	0.000308458	0.0289594
Pate4	0.577378	0.000328388	0.0289594
Slc27a4	0.84753	0.000331958	0.0289594
Anxa11	-0.182363	0.000388687	0.0300901
Ap2b1	0.831583	0.000567239	0.0300901
C3	0.96468	0.000527688	0.0300901
Ckap4	0.802748	0.000531415	0.0300901
Cotl1	0.832132	0.000416302	0.0300901
Eefsec	0.673556	0.000554637	0.0300901
Lcn2	1.2341	0.000574866	0.0300901
Lcp1	0.920822	0.00054141	0.0300901
Msn	0.879288	0.000417623	0.0300901
Rac2	2.32701	0.000444359	0.0300901
Rpl35	0.306511	0.000491865	0.0300901
S100a9	3.63963	0.000458414	0.0300901
Shmt1	-0.523458	0.00036295	0.0300901
Tapbp	1.32691	0.000526472	0.0300901
Coro1a	1.6776	0.000634274	0.0310604
Fcer1g	0.630744	0.000678174	0.0310604
Lyz2	2.07529	0.000648481	0.0310604
Rpl27; LOC108167922	0.272341	0.000621958	0.0310604
Sf1	0.981671	0.000674905	0.0310604
Actr2	0.404654	0.000911741	0.0314186
Anp32b	0.6214	0.000834673	0.0314186
Arglu1	0.430925	0.000924812	0.0314186
Asf1a	0.332191	0.000994694	0.0314186
Ctbp1	0.422252	0.000912099	0.0314186
F13a1	0.699674	0.000913516	0.0314186
Glo1	-0.590724	0.000955606	0.0314186
Grem1	1.62523	0.000771015	0.0314186
H2-Ab1	0.857016	0.000986693	0.0314186
Hist1h1b	0.588407	0.000802779	0.0314186
Lrp1	0.430218	0.000797092	0.0314186
Luc7l2	0.530246	0.00098054	0.0314186
Paics	0.4932	0.000854401	0.0314186
Ppp1ca	0.71475	0.000989591	0.0314186
Rab8b	0.713124	0.000751066	0.0314186
Snx5	0.322152	0.000881693	0.0314186
Sult1a1	-2.35537	0.000842083	0.0314186
Tpm4	0.593102	0.00080502	0.0314186
Gnai2	0.857372	0.00103136	0.0320246
Apex1	0.633591	0.00112861	0.0340112
Rps18	0.406111	0.00113247	0.0340112
Arpc2	0.669703	0.00116944	0.034555
Ssrp1	0.6018	0.00120534	0.0350506
Abcf1	0.449651	0.00140353	0.0353753
Asah1	0.476532	0.00128881	0.0353753
Cfh	1.31261	0.00140961	0.0353753
Fermt3	1.16617	0.00133646	0.0353753
Hnrnpa3	0.40558	0.00140108	0.0353753
Ldhb	-1.0302	0.00132868	0.0353753
LOC100044829; Fbl; LOC102643269	0.41564	0.00127485	0.0353753
Rcc2	0.681179	0.00131027	0.0353753
Tcerg1	0.403386	0.00136322	0.0353753
Ube2i; LOC100044900; LOC102641751	0.574251	0.00134746	0.0353753
Arpc1b	0.755897	0.001458	0.0360955
B2m	0.522838	0.00149971	0.0366328
Bdh1	-0.733486	0.00155296	0.0367081
Ddx5	0.304978	0.00155881	0.0367081
Sarnp; Gm6563	0.314401	0.00157127	0.0367081
Vtn	0.730423	0.00158294	0.0367081
Tppp3	-0.918073	0.00164074	0.0375728
Fam49b	1.37791	0.00170851	0.0381707
Uqcrh	-0.501911	0.00170117	0.0381707
Cd47	0.517785	0.0017403	0.0384123
Grb2	0.57594	0.00179345	0.0386916
Stat1	1.19723	0.00179519	0.0386916
Ngp	1.79889	0.00183454	0.03908
Eif2s2	0.379853	0.00188159	0.0393061
Rpl32; Rpl32p	0.925583	0.00188806	0.0393061
Chi3l3; Chil3	2.54111	0.00196907	0.0403787
Gstm1	-0.734176	0.00198367	0.0403787
Atp5j2	-0.877087	0.00201431	0.0405518
Rps24; LOC677113; LOC102642752	0.413502	0.00205454	0.0409121
Ehd2	-0.520354	0.00209475	0.0410699
Ubtf	0.378551	0.0021073	0.0410699
Rhog	0.749916	0.0021711	0.041868
Aif1	1.37259	0.00222969	0.0424249
H2-D1	1.1738	0.0022463	0.0424249
Ighg1	2.63641	0.0023873	0.0446279
Rps6-ps4; Rps6; LOC105244208	0.444735	0.00243437	0.0450482
Aldh1a1	-0.593547	0.00252496	0.0462573
Arhgdia	0.298479	0.00258231	0.0468395
Ccdc18	1.58758	0.00264654	0.0470724
Dars	0.372795	0.00262148	0.0470724
Xdh	0.422514	0.00270653	0.0476765
Camp	3.26952	0.00276431	0.0482307
Rpl13a	0.390826	0.00283791	0.0490477
Ccdc47	0.875504	0.00292766	0.0492622
Eif3a	0.345326	0.00293099	0.0492622
Hist1h2bk	0.551484	0.00288446	0.0492622
Apoe	0.89038	0.00296477	0.0493769
Raver1; Raver1-fdx1l; Gm38431	0.43991	0.00299334	0.0494036
Fbp2	-0.799466	0.00307488	0.049809
Pgm5	-0.863646	0.00307523	0.049809
Rps28	0.388777	0.00311846	0.049809
Sfpq	0.348524	0.00312665	0.049809
2010001M09Rik; Mzb1	0.510989	0.00370467	0.0502519
Aco1	0.25163	0.00367656	0.0502519
Ahsg	0.771441	0.00321076	0.0502519
Apoa1	0.86904	0.00377855	0.0502519
Cdc42bpb	0.241698	0.00364261	0.0502519
Cmpk1	-0.343639	0.00335058	0.0502519
Cndp2	0.703291	0.00334367	0.0502519
Cnn2	0.655091	0.0035869	0.0502519
Col6a2	-0.329704	0.00324593	0.0502519
Cox6b1	-0.407412	0.00342149	0.0502519
Epx	1.01402	0.00354793	0.0502519
Glul	-0.394443	0.00383984	0.0502519
Hspa2	0.377512	0.00391459	0.0502519
Idh3a	-0.350475	0.00372368	0.0502519
Itih4	1.02775	0.0038488	0.0502519
Lzic	0.251763	0.00352539	0.0502519
Mcm2	0.587643	0.00382994	0.0502519
Mybpc2	0.835774	0.00355471	0.0502519
Naca	0.420989	0.00382004	0.0502519
Ndufb10	-0.48244	0.00384298	0.0502519
Rpl17	0.427376	0.00390808	0.0502519
Rpl36	0.446507	0.00351052	0.0502519
Sec61a1	0.444019	0.00334317	0.0502519
Selenbp1	-1.10443	0.00352307	0.0502519
Sfrp1	0.576183	0.00379672	0.0502519
Snrpa1	0.385731	0.00369955	0.0502519
Sult1c2	-1.18504	0.0039225	0.0502519
Tmem30b	-1.13168	0.00377763	0.0502519
Ddx21	0.72048	0.00398246	0.0503164
Npm1	0.538767	0.00397609	0.0503164
Fcgr2b	0.943	0.00405311	0.0506635
Igh-VJ558	0.811673	0.00406525	0.0506635
Rhoa	0.377828	0.00415098	0.0513095
Serpina3k	0.41491	0.0041731	0.0513095
Wasf2	0.292047	0.00432896	0.0528711
Thrap3	0.418434	0.00440019	0.053385
1810030J14Rik; Mptx1; LOC105242475	-2.45024	0.00459874	0.0541924
Eif2s3x	0.389462	0.0046972	0.0541924
Lhpp	-0.571955	0.00470338	0.0541924
Luc7l3	0.38785	0.00466439	0.0541924
Nop56	0.447664	0.00449923	0.0541924
Prg2	1.03711	0.00461802	0.0541924
Saa2	1.09054	0.00453767	0.0541924
Snd1	0.614166	0.00469607	0.0541924
2700029M09Rik; Hpf1	-0.3081	0.00483845	0.0545687
Anxa5	0.339929	0.00481662	0.0545687
Cfl1	0.59405	0.00483911	0.0545687
Dbnl	0.51027	0.00492069	0.0545687
Ddx46	0.359485	0.00493939	0.0545687
Nedd4	0.378972	0.00494741	0.0545687
Rps13; Rps13-ps1; LOC102642137	0.24064	0.00493028	0.0545687
Vbp1	0.554352	0.00497433	0.0545687
Rps4x	0.328532	0.00515614	0.0562265
Epb4.1l2; Epb41l2	0.409959	0.00526307	0.0566094
Rpl31	0.436901	0.00526002	0.0566094
Sh3glb1	0.661145	0.00528396	0.0566094
Rpl3	0.310063	0.00533157	0.0567875
Eif5a	0.464311	0.00542405	0.0572277
Nhp2l1; Snu13; LOC100862468	0.565508	0.00545422	0.0572277
Prkcdbp; Cavin3	-0.443959	0.00546662	0.0572277
Eif3e	0.658599	0.00553762	0.0574592
Lgals3	-0.390733	0.00555146	0.0574592
Hnrnpf	0.231513	0.0056419	0.0580672
Rps12	0.545121	0.00585291	0.0599024
U2af2	0.252011	0.00591521	0.0602037
Ociad2	-0.817442	0.00596331	0.0602936
Tcea1	0.316865	0.00598987	0.0602936
Car2	-0.916202	0.00603341	0.0604
Rpl5	0.265923	0.00615145	0.0612471
Ik	0.437824	0.00624471	0.0615071
Sf3b3	0.340407	0.00622711	0.0615071
Prpf8	0.18034	0.00631004	0.0617622
Psmc6	0.326432	0.00633804	0.0617622
Bclaf1	0.549847	0.00668892	0.0629116
Clu	0.642273	0.00651014	0.0629116
Coro7	0.469498	0.00669638	0.0629116
H2-Q10	0.75063	0.00669281	0.0629116
Hist3h2a	0.690001	0.00661638	0.0629116
Idh3g	-0.416248	0.0066551	0.0629116
Lama4	0.410926	0.00654457	0.0629116
Camk2d	0.623966	0.00674944	0.0630866
Nbeal2	-0.833981	0.00680558	0.0632884
Ywhae	0.489934	0.00688282	0.0636835
Hdac1	0.30517	0.00700554	0.0641708
Hnrnpa1	0.367595	0.00698666	0.0641708
Psma1	0.440635	0.00714557	0.065022
Scly	0.619323	0.00716946	0.065022
Hist1h1a	0.657074	0.00733186	0.0658429
Myl9	-0.712361	0.00731191	0.0658429
Anxa1	0.744773	0.00742445	0.0658863
Rexo2	0.228505	0.00744458	0.0658863
Rpl37a	0.436575	0.00740136	0.0658863
Gusb	0.844686	0.00753554	0.0660531
Swap70	0.32691	0.00751118	0.0660531
Smtn	-0.851052	0.00761369	0.0664204
Psmb8	0.93916	0.0077731	0.0674897
Gapdh; Gm20899; LOC100042025; Gapdh-ps15; Gm12033	0.301957	0.00791372	0.0683865
C4b	0.98647	0.00818227	0.0687611
Cisd2	0.345953	0.00814031	0.0687611
Hspg2	0.379032	0.00816821	0.0687611
Maob	-0.631745	0.00804829	0.0687611
Rpl6	0.343468	0.00809758	0.0687611
Top1	0.597561	0.00808395	0.0687611
Ighg2b	3.16759	0.00825412	0.0690482
Gspt1	0.238412	0.00829633	0.0690858
Hnrnpul2	0.299908	0.00834925	0.0692118
Atp5k	-0.227407	0.00844279	0.0693596
Phb	0.230342	0.00842689	0.0693596
Syncrip	0.307886	0.00852706	0.0697392
Rpl7	0.38389	0.00866063	0.0705168
Nono	0.309874	0.00878483	0.0712116
Acads	-0.466551	0.00891872	0.0713498
Hp	2.53046	0.00891056	0.0713498
Sub1	0.678478	0.00888331	0.0713498
Eif3i	0.342526	0.00898666	0.0715807
Bin2	0.806792	0.00908453	0.072047
Myh11	-0.875061	0.00915973	0.0720897
Rpl11	0.371983	0.00916861	0.0720897
Mcm6	0.319724	0.00930305	0.0728341
Camk1d	-0.358225	0.0095416	0.0739392
Clca3; Clca1	-1.44972	0.009646	0.0739392
Hist4h4; Hist1h4a; Hist1h4k; Hist1h4c; Hist1h4i; Hist1h4n; Hist1h4h; Hist1h4f; Hist1h4j; Hist1h4b; Hist1h4m; Hist1h4d; Hist2h4; LOC100862646; LOC102641229	0.634321	0.00953403	0.0739392
Mug1	0.49928	0.00964116	0.0739392
Rps7	0.327127	0.00960159	0.0739392
Grpel1	0.351699	0.00976943	0.074265
Itih1	0.414856	0.00976958	0.074265
Vasp	0.241612	0.00984525	0.0742733
Vim	0.580398	0.00985175	0.0742733
Alyref	0.573059	0.00995099	0.0743759
Atp5f1	-0.453956	0.0100381	0.0743759
Chchd3	-0.217903	0.0100839	0.0743759
Esyt1	0.336525	0.00994636	0.0743759
Pdia4	0.874003	0.0101089	0.0743759
Smarce1	0.324468	0.0100901	0.0743759
Actc1	-1.38245	0.0105476	0.0749644
Capza2	0.414207	0.0105077	0.0749644
Cct8	0.193067	0.0104758	0.0749644
Gnb2l1; Rack1	0.271139	0.010639	0.0749644
Iigp1; Iigp1b	0.730823	0.0103053	0.0749644
Map4; Mtap4	0.387579	0.0105125	0.0749644
Mmp9	1.15739	0.0104481	0.0749644
Pof1b	-0.267128	0.0106326	0.0749644
Rpl26; Gm15772	0.287661	0.0103959	0.0749644
Srp68	0.464984	0.0102558	0.0749644
Tsn	0.280808	0.0105602	0.0749644
Cd44	0.677413	0.0106937	0.0750606
Atp5c1	-0.174129	0.010918	0.0753103
Dnajc9	0.460905	0.010911	0.0753103
Golga2	0.221466	0.0110205	0.0753103
Hars	0.260435	0.0110366	0.0753103
Hint1	-0.330628	0.0110581	0.0753103
Rplp0	0.272505	0.0109943	0.0753103
Sf3a3	0.186204	0.0108278	0.0753103
Tmpo	0.43351	0.0109398	0.0753103
Ltf	1.75194	0.0111725	0.0755275
Myh10	0.391033	0.0111357	0.0755275
Rpl18	0.26384	0.0112196	0.0755672
Aldh1b1	-0.737461	0.0113747	0.0760237
Coro1c	-0.367886	0.0114119	0.0760237
Pygb	-0.396049	0.0113293	0.0760237
Acsf2	-0.472434	0.0115064	0.0761487
Pabpc1	0.328827	0.0115553	0.0761487
Tgm2	0.351017	0.0115531	0.0761487
Ddx58	0.391852	0.0117647	0.0761805
Eef1d	0.493915	0.0116427	0.0761805
Eif4a3	0.388437	0.0117681	0.0761805
Gm2a	0.606871	0.0117484	0.0761805
LOC100045999; Ran; LOC102641332	0.367781	0.0117447	0.0761805
Bpnt1	-0.496536	0.011905	0.0766766
Hadhb	-0.29254	0.0120009	0.0766766
Itgam	0.872904	0.0120121	0.0766766
Serpinb1a	0.233398	0.0120104	0.0766766
Acaa2	-0.728765	0.0126882	0.0775777
Aprt	0.39549	0.0123509	0.0775777
Capza1	0.468353	0.0122677	0.0775777
Cct5	0.244242	0.0123884	0.0775777
Cpne3	0.557336	0.012814	0.0775777
Creld2	0.54998	0.0128144	0.0775777
Eif3d	0.273459	0.0127199	0.0775777
Lipe	0.499673	0.0126121	0.0775777
Mapk14	0.739368	0.0122471	0.0775777
Pon3	0.49322	0.0128842	0.0775777
Prps1	0.390462	0.0125164	0.0775777
Rpl13	0.377154	0.0129221	0.0775777
Rpl15	0.313551	0.0125683	0.0775777
Rpl24	0.33859	0.0123006	0.0775777
Rps2; Rps2-ps13	0.311734	0.0124217	0.0775777
Serpinh1	0.995225	0.0126048	0.0775777
Slc26a2	-0.74868	0.0127138	0.0775777
Snrpa	0.471266	0.0129578	0.0775777
Suclg1	-0.683019	0.0129108	0.0775777
Lims2	-0.565526	0.013059	0.0779286
Tagln	-0.663024	0.0132742	0.0789556
Actb	0.415226	0.0133436	0.0789557
Atp5a1	-0.245499	0.0134562	0.0789557
Rps9	0.259442	0.0134897	0.0789557
Svs6	0.286264	0.0133764	0.0789557
Tra2b	0.716909	0.0134066	0.0789557
Rp2h; Rp2	0.536283	0.0136215	0.0794731
Rangap1	0.276212	0.013683	0.0795784
Fam162a	-0.609246	0.0138127	0.0799077
Hp1bp3	0.453201	0.0139317	0.0799077
Hspa8	0.291215	0.0139554	0.0799077
Mcm4	0.409603	0.0138397	0.0799077
Mtch2	-0.199923	0.0139577	0.0799077
Dnm2	0.368852	0.0142127	0.0810131
Hist1h2bb	0.635703	0.0142392	0.0810131
Cap1	0.436514	0.014347	0.0811227
Nans	-0.346221	0.0143251	0.0811227
Smc3	0.422475	0.0144756	0.0813476
Tardbp	0.233086	0.014448	0.0813476
Igkv1-117	1.23493	0.0145698	0.0815024
Krt8	-0.45021	0.0146042	0.0815024
Uqcr10	-0.616651	0.0146366	0.0815024
Eif4a1	0.362205	0.014769	0.0815967
Hnrnpu	0.170225	0.0148075	0.0815967
Pip4k2a	0.415187	0.0147007	0.0815967
Trf	0.648219	0.0148317	0.0815967
Synm	-0.611334	0.0149833	0.0821841
Cnpy2	0.333226	0.0152427	0.0826113
Hist1h1e	0.486314	0.0152666	0.0826113
Psme1	0.523067	0.0151235	0.0826113
Ptrf; Cavin1	-0.518796	0.0151757	0.0826113
Rcn3	0.776256	0.0152867	0.0826113
Clta	0.302023	0.0153757	0.0828481
Higd1a	-0.855279	0.0154747	0.0831369
Acat1	-0.601204	0.0158414	0.0833951
Fn1	0.653346	0.0157822	0.0833951
Orm1	0.981345	0.0155913	0.0833951
Pdhb	-0.474737	0.0156376	0.0833951
Pnp	0.280882	0.0158285	0.0833951
Shmt2	0.24611	0.0157883	0.0833951
Tpm3	0.482194	0.015674	0.0833951
Galm	-0.438901	0.0159238	0.083525
Slmap	-0.539806	0.0159573	0.083525
Naa15	0.330806	0.0160534	0.0835508
Rps3a; Rps3a1	0.330148	0.0160143	0.0835508
Canx	0.221182	0.0161741	0.0839406
Rps20	0.30019	0.0162212	0.0839469
Ephx1	-0.923014	0.0164703	0.0849961
Hnrnpd	0.323667	0.0165287	0.0850577
Chmp1b	0.423345	0.0166455	0.085419
Psmb1	0.353501	0.0167431	0.0854411
Tmem43	0.305293	0.0167312	0.0854411
Psenen; Gm12396	0.372598	0.0167906	0.0854455
Krt6a	0.370586	0.0168639	0.0855807
Cbr3	-0.722379	0.0173736	0.0862558
Gdi1	-0.557766	0.0172475	0.0862558
Hsp90b1	0.655439	0.0172558	0.0862558
Khdrbs1	0.31652	0.017346	0.0862558
Mbnl2	0.449458	0.0173228	0.0862558
Orm2	1.62219	0.0171501	0.0862558
Synpo2	-0.630677	0.0171351	0.0862558
Wars	0.261983	0.0171702	0.0862558
Rpl10; Rpl10-ps1	0.362599	0.0175164	0.0867296
Uqcrc2	-0.259591	0.0177321	0.0875612
Capn13	0.767885	0.0177992	0.0876563
Atxn2l	0.449164	0.0178675	0.0877569
Cstf3	0.289244	0.0180586	0.0881796
Scp2	0.382991	0.018098	0.0881796
Snrpd2	0.2632	0.0180362	0.0881796
Galnt2	0.569099	0.018187	0.0883781
Sp100	0.619948	0.0183445	0.0889079
Fabp2	-1.46223	0.0186772	0.0899142
Gmfg	0.323867	0.0188572	0.0899142
Gstm2	-0.454	0.0187042	0.0899142
Mylk	-0.611768	0.0189224	0.0899142
Ppif	-0.562993	0.018645	0.0899142
Rps19	0.327108	0.0188406	0.0899142
Thy1	0.514582	0.0189448	0.0899142
Uba2	0.452116	0.0188139	0.0899142
Dbn1	0.407384	0.0190177	0.090027
Rbm14	0.409815	0.019309	0.0911704
Snx12	0.485071	0.019505	0.0918591
Ada	0.813969	0.019696	0.0922586
Fhl1	-0.654742	0.0197409	0.0922586
Lrrfip2	-0.257538	0.0197326	0.0922586
Lmnb1	0.316446	0.0200356	0.0929247
Metap2	0.526722	0.0199397	0.0929247
Myot	0.448092	0.0199862	0.0929247
Prdx1	0.163816	0.0201885	0.0933973
Cnn1	-0.676978	0.0203022	0.0936866
Tpr	0.230069	0.0203806	0.093812
Rsl1d1	0.32415	0.0205312	0.0942685
Csrp1	-0.676473	0.0210841	0.0944405
Lman2	0.471238	0.0210055	0.0944405
Mthfd1l	0.495056	0.0210555	0.0944405
Plxnb2	0.328964	0.0209075	0.0944405
Sap18; Gm10094; Sap18b	0.423757	0.0206905	0.0944405
Scgn	-0.353677	0.0210584	0.0944405
Sord	-0.897187	0.0208101	0.0944405
Srrm2	0.285289	0.0207777	0.0944405
Tcp1	0.283955	0.0210353	0.0944405
Ube2l3; Gm10705	0.385258	0.0209575	0.0944405
Nsf	0.32497	0.0212529	0.0949641
Ctnnb1	-0.385459	0.021465	0.0954463
Pdlim3	-0.488485	0.0214258	0.0954463
Upf1	0.512545	0.0215245	0.0954789
Cfi	0.48731	0.0219642	0.0964395
Clca6; Clca4a	0.642368	0.0220609	0.0964395
Col18a1	0.497511	0.0218043	0.0964395
Mpo	1.33931	0.0218967	0.0964395
Rps27; Gm9846; Rps27rt	0.269209	0.0221621	0.0964395
Safb	0.339354	0.0221049	0.0964395
Sec23a	0.371113	0.0221444	0.0964395
Sucla2	-0.325238	0.0219035	0.0964395
Palld	-0.569418	0.0222265	0.0964902
Nme2	0.361987	0.0222836	0.0965096
Tpm2	-0.691614	0.0226893	0.098035
Lars	0.361306	0.0227912	0.0982436
Ighm	0.830255	0.0229117	0.098531
Fam129b	0.307774	0.0230734	0.0989114
Psme2; Psme2b; Psme2b-ps	0.412033	0.0231081	0.0989114
Lmna	-0.22132	0.0233842	0.0992609
Ppp2r4; Ptpa	0.135585	0.0233275	0.0992609
Rpl22l1	0.307536	0.0232477	0.0992609
Rps3	0.21945	0.0234065	0.0992609
Rpsa; LOC100045332; LOC100505031; LOC102642689	0.329914	0.0234664	0.0992852
Arl6ip1	0.528436	0.0235767	0.0995218
