## Supplementary material for "Persistent ECM Scarring Reprograms Intestinal Stem Cells to Drive Chronic Inflammation": Table S2 - whole tissue degradomics only segnificant proteins comparing D38 to Healthy

### Sheet: Sheet1
Gene.Symbol	FC.H.D38	Pv.H.D38	FDR.H.Day38
Tubb5	2.18653	1.32572e-05	0.0063237
Actg2	1.83395	5.83021e-05	0.00695252
Adssl1	2.44583	4.01019e-05	0.00695252
Cnpy3	0.858535	5.47942e-05	0.00695252
Eci2	-1.41754	7.36918e-05	0.00703019
Ctsc	2.28349	0.000121166	0.00717243
Tuba1a	1.81277	0.000103872	0.00717243
Ces2c	-0.713377	0.00012037	0.00717243
Cd38	1.98809	0.00014575	0.00717243
Adprh	0.922046	0.000150366	0.00717243
Igkv6-17	2.29151	0.000173068	0.00750487
Rpl18a	0.386191	0.000219892	0.00874069
Actg2	1.82341	0.000307385	0.00916391
Cd5l	1.54752	0.000306011	0.00916391
Actg2	1.66717	0.000279792	0.00916391
Actg2	1.97954	0.000264443	0.00916391
Cox6a1	-0.955676	0.000372912	0.00992461
Ctsh	1.61357	0.000374513	0.00992461
Actg2	1.63851	0.000396874	0.00996362
Actbl2	4.0372	0.000456323	0.0103279
Ltf	3.1617	0.000476339	0.0103279
Col4a1	1.34753	0.000465871	0.0103279
Ppib	2.83205	0.000593256	0.0114728
Ctsb	0.931188	0.00060066	0.0114728
Hist1h1e	2.04236	0.0006013	0.0114728
Myoz1	1.05364	0.000757897	0.0116884
Ppia	4.33769	0.000797511	0.0116884
Itih4	2.6882	0.000756172	0.0116884
Igkv6-17	1.54592	0.000833133	0.0116884
Hmgb2	0.918341	0.000751658	0.0116884
Shmt2	1.20332	0.000691966	0.0116884
Ctsl	1.49416	0.000825786	0.0116884
S100a9	3.16206	0.000776618	0.0116884
Flna	-1.10744	0.000794882	0.0116884
Ahsg	1.73868	0.000884012	0.0120478
Csnk2a2	0.558972	0.000946026	0.0125349
Mmp3	2.27639	0.00103905	0.0133567
Actg2	-1.69236	0.00108016	0.0133567
Dstn	1.01944	0.00109206	0.0133567
Ctss	1.79822	0.00119901	0.0142982
Rcn3	1.25088	0.0014487	0.0164531
Vim	0.937681	0.00144638	0.0164531
Ncl	3.00542	0.00155073	0.0172023
Clybl	-0.672346	0.00175592	0.0190358
Actg2	2.71135	0.00183707	0.0190497
Vcp	4.35212	0.00183546	0.0190497
Gusb	1.1418	0.00209083	0.0207776
Bzw1	0.848647	0.00205419	0.0207776
Fkbp1a	-0.452272	0.00245067	0.0236507
Snrpb	0.830612	0.00247911	0.0236507
Ethe1	-1.38527	0.00258907	0.0242154
Rps19	0.443841	0.00274779	0.0245583
Lmna	3.19796	0.00278018	0.0245583
Sf1	1.76906	0.0027226	0.0245583
Hist1h2bb	1.50014	0.00324226	0.0247233
Ckb	-1.71748	0.00326535	0.0247233
Atp5f1	-0.68518	0.00320586	0.0247233
Rpl4	0.82601	0.00291004	0.0247233
Pcbp2	0.604034	0.00294964	0.0247233
Oat	-0.414459	0.00316478	0.0247233
Ppia	3.98419	0.00304162	0.0247233
Atp5c1	-0.519894	0.00313389	0.0247233
C4b	1.79146	0.00320488	0.0247233
Dnttip1	0.447311	0.00337152	0.0251275
Des	-0.937183	0.00350195	0.0251275
Actb	1.50126	0.00349606	0.0251275
Vim	0.650456	0.00352944	0.0251275
Sod3	1.09566	0.00362994	0.0254629
Itih4	2.26387	0.00384905	0.0266087
Actg2	1.42493	0.00397412	0.0266993
Alyref2	0.99013	0.0039466	0.0266993
Vim	0.910368	0.00419312	0.0273989
Synm	-1.2937	0.00418833	0.0273989
Mthfd2	0.683519	0.00426373	0.0274838
Hist1h1b	1.55325	0.00438063	0.0274942
Ppia	3.2615	0.00435673	0.0274942
Vtn	2.64824	0.00444634	0.0275442
Eef1a1; LOC101056619	0.954584	0.00453195	0.0277146
Ndufs3	-0.542952	0.00472525	0.0282329
Des	1.22925	0.00473507	0.0282329
Rps6-ps4; Rps6; LOC105244208	0.771702	0.00548905	0.03117
Clca3; Clca1	-2.67368	0.00536597	0.03117
Actg2	-1.46949	0.00531628	0.03117
Ctsh	1.05235	0.00543436	0.03117
Eef2	1.57959	0.00577256	0.0323943
Cox6a1	0.919985	0.00597531	0.032958
Tagln	-0.681337	0.0060112	0.032958
Hnrnpu	1.05539	0.00608347	0.0329752
Krt8	-1.35752	0.00618986	0.0331749
Clybl	-0.535992	0.00672275	0.0356306
Cfl1	3.48944	0.00682755	0.0357884
Vim	2.89667	0.0074456	0.0386038
Arpc4	2.24112	0.00754136	0.0386799
Clca3; Clca1	-2.45497	0.00763537	0.0387455
Eef1b2	0.818238	0.00811363	0.0401206
Serpina6	0.824493	0.00806203	0.0401206
Vcp	1.3317	0.00815869	0.0401206
Ighg2b	0.913663	0.00841087	0.0409386
Slmap	-0.700402	0.0087589	0.0413663
Ethe1	-0.817189	0.00871766	0.0413663
Vim	0.781766	0.00873726	0.0413663
Itga9	-0.706124	0.00909897	0.0425511
Des	-0.895179	0.00935739	0.042918
Hmgcl	-0.67999	0.00931055	0.042918
Sod3	0.813032	0.0103019	0.0451353
Actg2	1.93239	0.0100104	0.0451353
Atp5b	0.881782	0.0100649	0.0451353
Synm	-1.27621	0.0102671	0.0451353
Rpl18a	0.426032	0.0103139	0.0451353
Idh3a	-0.414091	0.010565	0.0458139
Hpx	1.99503	0.0108488	0.0458733
Myl9	1.75558	0.0108673	0.0458733
H2-K1	1.77468	0.0107831	0.0458733
Acta1	1.19072	0.0112072	0.0468932
Lpp	-1.11388	0.0113144	0.04693
Ce9	1.79799	0.0117723	0.0484086
Atp5b	-0.49199	0.0118848	0.0484534
Trim28	0.934713	0.0120333	0.0486432
Oat	0.925653	0.0122666	0.0491694
Ckb	-1.04111	0.0125607	0.049516
Tuba1a	0.378288	0.0125415	0.049516
Eif3i	0.427165	0.0132557	0.0514064
Nono	0.465888	0.0131943	0.0514064
Ndufs3	0.214124	0.0134374	0.0516905
Flna	-0.630006	0.0138142	0.0518847
Myh11	-0.741771	0.0137287	0.0518847
Des	-0.644298	0.0136769	0.0518847
Tkt	3.12956	0.0139318	0.0519175
Tufm	-0.334474	0.0142242	0.0523568
Flna	1.79429	0.0142691	0.0523568
Hist4h4; Hist1h4a; Hist1h4k; Hist1h4c; Hist1h4i; Hist1h4n; Hist1h4h; Hist1h4f; Hist1h4j; Hist1h4b; Hist1h4m; Hist1h4d; Hist2h4; LOC100862646; LOC102641229	0.90199	0.0144949	0.0527792
Fga	2.62799	0.0150873	0.0541101
Gstm1	0.526062	0.0150272	0.0541101
Eef2	1.46469	0.0154567	0.0541733
Ywhah	1.32339	0.0154881	0.0541733
Sf3b3	0.993865	0.0155592	0.0541733
Flna	2.04314	0.0154914	0.0541733
Des	-0.994877	0.0161784	0.0559209
Idh3g	-0.432546	0.0164384	0.056008
Eef2	2.49638	0.0164137	0.056008
Actg2	-0.992833	0.016969	0.0566028
Cisd1	-0.32326	0.0167352	0.0566028
B2m	1.29745	0.0168512	0.0566028
Slc25a19	0.498146	0.0185282	0.0613745
Actbl2	3.00319	0.0189092	0.0622049
Atp5b	1.45943	0.0192876	0.0630148
Hnrnpm	1.09616	0.0196532	0.0633418
Psap	1.15751	0.0195254	0.0633418
Ndufs3	-0.478229	0.0201399	0.0638932
Lman1	-0.788534	0.0202557	0.0638932
Cfh	1.77221	0.0204279	0.0638932
Anxa5	2.11097	0.020494	0.0638932
Otc	-2.35726	0.0202537	0.0638932
Ndufb10	-0.586939	0.0206353	0.0639159
Hist4h4; Hist1h4a; Hist1h4k; Hist1h4c; Hist1h4i; Hist1h4n; Hist1h4h; Hist1h4f; Hist1h4j; Hist1h4b; Hist1h4m; Hist1h4d; Hist2h4; LOC100862646; LOC102641229	2.57232	0.0212434	0.0642179
Alb	1.37357	0.0213163	0.0642179
Actg2	-1.1242	0.021042	0.0642179
Cd38	0.620273	0.021406	0.0642179
Gstp1	3.19938	0.0210008	0.0642179
Fga	2.51223	0.0216523	0.0645508
Flna	-1.30067	0.0222681	0.0659745
Hnrnpul2	1.19116	0.0229934	0.0677027
Tagln	-0.77605	0.0231406	0.0677034
Syncrip	0.96635	0.0232775	0.0677034
Actbl2	3.9224	0.0242379	0.0696474
Crip1	-0.82152	0.0241478	0.0696474
Synm	-0.734694	0.0245117	0.0697885
Ppib	1.90682	0.0245796	0.0697885
Hpx	2.10033	0.0249105	0.0703095
Pdlim1	0.738384	0.0254741	0.0714772
Lrrc59	1.51054	0.0256562	0.0715672
Eef2	0.729841	0.0260779	0.0719027
Ddb1	0.224472	0.0260369	0.0719027
Svs5	0.731467	0.0263467	0.0722263
Pkm	3.15833	0.026733	0.0728666
Scpep1	0.97802	0.0271745	0.073649
Fga	3.53569	0.0276213	0.0740189
Svs5	1.09633	0.0275032	0.0740189
H1f0	-0.867595	0.0286778	0.0744838
Ifi30	0.945837	0.0283777	0.0744838
Hacl1	0.52461	0.0283961	0.0744838
Nipsnap1	-0.63853	0.0287317	0.0744838
Lace1; Afg1l	-0.853418	0.0283736	0.0744838
H3f3a; H3f3b	1.57219	0.0284349	0.0744838
Ctnnd1	-0.849643	0.0291615	0.0751894
Spna2; Sptan1	0.324058	0.0294762	0.0755922
Hsp90ab1	0.698908	0.0297827	0.0759699
Eef1a1; LOC101056619	3.11919	0.030904	0.0784108
Hsp90b1	0.921253	0.0311708	0.0786691
Cnn1	-1.08766	0.0319733	0.0797486
Dsp	0.890134	0.0322673	0.0797486
Ctsb	0.435952	0.0321571	0.0797486
Dpy19l4	0.501984	0.0320469	0.0797486
Mecr	-0.876619	0.0325707	0.0800837
Rcn2	0.530321	0.0331764	0.0811481
Mcpt3	0.946722	0.0336841	0.0811481
Col12a1	2.82035	0.033623	0.0811481
Got2	-0.494279	0.033621	0.0811481
Sycn	-1.12198	0.0345244	0.0827544
Tagln	2.02711	0.0348404	0.0830943
Rps2; Rps2-ps13	1.23008	0.0364491	0.0864986
Ssbp1	0.268434	0.0369668	0.0872928
Eef1a1; LOC101056619	1.57337	0.0376124	0.0880926
Pebp1	2.30256	0.0378063	0.0880926
Krt19	-1.01455	0.0378595	0.0880926
Pate4	0.432065	0.0388588	0.0889599
Hibch	1.14804	0.0386658	0.0889599
Myadm	-1.39522	0.0389783	0.0889599
Flna	-0.921062	0.0384804	0.0889599
Cd177	2.10419	0.0391728	0.0889782
Ctsa	0.748302	0.0394732	0.089235
Des	-0.799855	0.03966	0.089235
Myh11	-0.670093	0.0410361	0.0918978
Msh5	1.34405	0.0426789	0.09513
Svs5	0.844848	0.0432573	0.0959708
Cyb561d2	0.346334	0.0438142	0.0967563
4921530D09Rik; Ccdc183	0.756211	0.0443565	0.0975025
Cdr2l	0.468048	0.044838	0.0981088
Fbn1	-0.865449	0.0455966	0.0992571
Rps20	0.525036	0.0459871	0.0992571
Rpl36al; Rpl36a; Rpl36a-ps3	0.39793	0.045944	0.0992571
